# Long-distance dispersal shaped the diversity of tribe Dorstenieae (Moraceae)

**DOI:** 10.1101/531855

**Authors:** Qian Zhang, Elliot Gardner, Nyree Zerega, Hervé Sauquet

## Abstract

**Aim:** The Neotropics have the highest terrestrial biodiversity on earth. Investigating the relationships between the floras of the Neotropics and other tropical areas is critical to understanding the origin and evolution of this mega-diverse region. Tribe Dorstenieae (Moraceae) has a pantropical distribution and almost equal number of species on both sides of the Atlantic. In this study, we investigate the relationship between the African and Neotropical floras using Dorstenieae (15 genera, 156 species, Moraceae) as a model clade.

**Location:** the Neotropics and Africa.

**Methods:** We used a targeted enrichment strategy with herbarium samples and a nuclear bait set to assemble a data set of 102 genes sampled from 83 (53%) species and fifteen genera (100%) of Dorstenieae, and five outgroup species. Phylogenetic relationships were reconstructed with maximum likelihood and coalescent approaches. This phylogeny was dated with a Bayesian relaxed clock model and four fossil calibrations. The biogeographic history of the group was then reconstructed with several dispersal-extinction-cladogenesis models (incl. DEC and DEC+J).

**Results:** The crown-group ages of Dorstenieae and *Dorstenia* were estimated in the Cretaceous (65.8-79.8 Ma) and the Paleocene (50.8-67.3 Ma), respectively. Tribe Dorstenieae as a whole appears to have originated in the joint area of continental Africa, Madagascar and Asia-Oceania area. The Neotropical species of *Dorstenia* diversified in the Eocene (29.8-44.7 Ma) and formed a clade nested within the African lineages in the genus. *Brosimum* s.l., with a crown-group age at the period of the Oligocene and Miocene (14.9-31.1 Ma), represents another Neotropical clade in Dorstenieae.

**Main conclusions:** Tribe Dorstenieae originated in the joint area of continental Africa, Madagascar and Asia-Oceania area in the Cretaceous and then dispersed into Neotropics twice. Neotropical diversification after long-distance dispersal across the Atlantic is the most plausible explanation for the extant distribution pattern of Dorstenieae.
