## Supplementary material for "Long-distance dispersal shaped the diversity of tribe Dorstenieae (Moraceae)": Table S1

### Sheet: Feuil1
taxa	tribe	section in Dorstenia	collection No.	No. reads	targeted reads%	gene retrieved	col date	Voucher Number
Artocarpus heterophyllus	Artocarpeae			1072716	0.5788	97	15/05/2014	E. Gardner 98 (SAN)
Antiaropsis descipiens	Castilleae			1151723	0.0537	99		N. Zerega 281 (NY)
Allaeanthus greveana	Dorstenieae		/	3425725	0.4768	101		O. Pascal and F. Hallé 677 (NY)
Allaeanthus kurzii	Dorstenieae		/	913251	0.2955	100		Al Gentry and Chawalit Niyomdham 66546 (MO)
Allaeanthus luzonicus	Dorstenieae			76606	0.7124	98		Kuo-fang Chung 2016 (HAST)
Bleekrodea madagascariensis	Dorstenieae		P06862941	10190180	0.4229	102	24/11/2009	MYA 375(P)
Bosqueiopsis gilletii	Dorstenieae		P06822851	8006493	0.2183	102	15/11/2009	J.R. Timberlake, T. Müller & F. Crawford 5767(P)
Brosimum acutifolium	Dorstenieae			377383	0.2638	102		T. Lileen 4457
Brosimum alicastrum	Dorstenieae			235089	0.649	102	7/07/2013	E. Gardner 23 (CHIC)
Brosimum costaricanum	Dorstenieae			584789	0.5002	102	31/01/1988	C. Kernan 27 (F)
Brosimum gaudichaudii	Dorstenieae			62019	0.5854	81		S. Mendes & al. 332 (F)
Brosimum guianense	Dorstenieae			313169	0.3728	102		J.F. Morales 5258
Brosimum multinervium	Dorstenieae			269526	0.4027	101		Jaramillo 574
Brosimum parinarioides	Dorstenieae			360342	0.4365	102	21/01/1983	Vasquez and Jaramillo 3817 (F)
Brosimum potabile	Dorstenieae			466812	0.3089	102	18/01/1989	Maciel & Rosario 1552
Brosimum rubescens	Dorstenieae			624585	0.4295	102		McPherson 20944 (F)
Brosimum utile	Dorstenieae			159850	0.6741	100		C. Galdames 4403 (F)
Broussonetia papyrifera	Dorstenieae			51643997	0.009	89		GenBank SRA reads: accession no. SRR1477753
Dorstenia africana	Dorstenieae	Nothodorstenia	/	4238871	0.3422	102	27/05/1993	Carvalho 5308(NY)
Dorstenia alta	Dorstenieae	Xylodorstenia	MO2506416	2711247	0.036	87	24/01/2001	A Ntemi Sallu 638(MO)
Dorstenia angusticornis	Dorstenieae	Xylodorstenia	MO2506415	9459437	0.4264	102	08/06/1995	BO Daramola 665(MO)
Dorstenia appendiculata	Dorstenieae	Lecanium	NY 565961	11461715	0.0034	57	25/01/1996	Andre MA Amorim et al. 1941(NY)
Dorstenia arifolia	Dorstenieae	Dorstenia	/	10830558	0.3304	102	04/04/2002	AM de Carvalho 7169(NY)
Dorstenia arifolia-1	Dorstenieae	Dorstenia	V0202318F	2191707	0.1926	98	04/03/1980	J.P.P. Carauta 3423(F)
Dorstenia arifolia-2	Dorstenieae	Dorstenia	V0202319F	1350171	0.237	66	12/04/1987	Amorim, A.M. 7(F)
Dorstenia astyanactis	Dorstenieae	Kosaria	P06822779	10658870	0.0995	102	23/06/2010	Haba, P.K. 677(P)
Dorstenia bahiensis	Dorstenieae	Dorstenia	P00047587	14590733	0.1761	102	11/07/1993	H174(P)
Dorstenia barnimiana	Dorstenieae	Acauloma	MO2506414	9790293	0.1993	84	1981 spring	J Lavranos & MB Bleck 19480(MO)
Dorstenia benguellensis	Dorstenieae	Kosaria	MO2506422	4419756	0.386	101	05/12/1998	AS Mkeya et al 1109(MO)
Dorstenia bonijesu	Dorstenieae	Dorstenia	P00840630	4914477	0.1077	102	10/05/1981	V.F. Ferreirov 1729(P)
Dorstenia bowmaniana	Dorstenieae	Lecanium	V0202306F	8048950	0.2798	102	22/01/1971	P. Carauta 1277(F)
Dorstenia brasiliensis	Dorstenieae	Emygdioa	/	3508861	0.2149	89	13/07/1995	MJ Jansen-Jacobs et al 4436(NY)
Dorstenia brasiliensis-1	Dorstenieae	Emygdioa	V0228352F	5416062	0.28	102	24/11/1974	L.C. Gurken 37(F)
Dorstenia brasiliensis-3	Dorstenieae	Emygdioa	V0202329F	4612329	0.0199	102	11/02/1993	G. Hatschbac 58895(F)
Dorstenia brownii	Dorstenieae	Lomathophora	MO2506420	3049365	0.0553	92	10/11/2004	MA Mwangoka et al 3606(MO)
Dorstenia buchananii	Dorstenieae	Kosaria	/	833457	0.4167	37	04/12/1954	NC Chase 5466(F)
Dorstenia caimitensis	Dorstenieae	Emygdioa	/	2090362	0.0224	99	23/08/1927	WJ Eyerdam(F)
Dorstenia carautae	Dorstenieae	Lecanium	MO1491375	2804160	0.2469	102	05/01/1990	JM Silva 782(MO)
Dorstenia cayapia subsp. cayapia	Dorstenieae	Emygdioa	NY 585795	20545986	0.3103	102	27/02/1999	Andre Ma Carvalho et al 6710(NY)
Dorstenia cayapia subsp. vitifolia	Dorstenieae	Emygdioa	/	2952911	0.3263	101	09/10/1990	Roberto Fontes Vieira et al 554(NY)
Dorstenia cayapia subsp. vitifolia-1	Dorstenieae	Emygdioa	V0202308F	1860888	0.386	68	19/04/1977	A. Krapovickas & A. Schinini 31524(F)
Dorstenia ciliata	Dorstenieae	Lomathophora	P06819570	1219024	0.1359	69	16/01/2000	X.M. van der Burgt 576(P)
Dorstenia contrajerva	Dorstenieae	Dorstenia	/	3208913	0.0316	102	24/05/1993	Ulises Chavarria 809(F)
Dorstenia contrajerva-1	Dorstenieae	Dorstenia	/	5296893	0.4267	102	16/10/1997	E. Martinez S. et al 28913(NY)
Dorstenia djettii	Dorstenieae	Nothodorstenia	MO2506427	4776155	0.1856	102	12/03/1996	J Amponsah et al 1413(MO)
Dorstenia drakeana	Dorstenieae	Dorstenia	/	6289082	0.4596	102	09/10/1987	SD Koch et al 87195(NY)
Dorstenia elliptica	Dorstenieae	Nothodorstenia	MO2506400	1984635	0.0533	95	28/01/1997	J. Nning 20(MO)
Dorstenia erythrandra	Dorstenieae	Emygdioa	/	14844492	0.226	102	1927August	WJ Eyerdam 298(F)
Dorstenia excentrica	Dorstenieae	Emygdioa	/	10039982	0.057	102	25/10/1981	M Nee 22374(F)
Dorstenia excentrica-1	Dorstenieae	Emygdioa	/	7735069	0.4605	102	10/08/1991	Liborio Lopez 6(F)
Dorstenia fawcetti	Dorstenieae	Emygdioa	/	5545892	0.1455	102	31/01/1980	CC Berg 990(NY)
Dorstenia flagellifera	Dorstenieae	Emygdioa	/	10711580	0.3913	101	1927 July	W.J. Eyerdam 196(F)
Dorstenia foetida	Dorstenieae	Kosaria	/	13237026	0.0132	102	25/05/1963	William Burge 2844(F)
Dorstenia goetzei	Dorstenieae	Kosaria	/	4806838	0.1779	98	06/08/1997	PB Phillipson 4801(MO)
Dorstenia hildebrandtii var. schlechteri	Dorstenieae	Kosaria	MO2506428	5145977	0.0519	100	12/04/2000	L Festo 648(MO)
Dorstenia hirta	Dorstenieae	Lecanium	NY 777756	4311869	0.3557	101	17/07/2000	FO Souza et al 21(NY)
Dorstenia holstii	Dorstenieae	Lomathophora	/	8494898	0.1147	95	08/12/2000	A Ntemi Sallu 645(MO)
Dorstenia indica	Dorstenieae	Kosaria	/	2795944	0.2385	95	15/12/1975	L Bernardi 16022(MO)
Dorstenia kameruniana	Dorstenieae	Nothodorstenia	/	15998183	0.0927	102	21/08/2003	OA Kibure & H Bofu 1045(MO)
Dorstenia lindeniana	Dorstenieae	Lecanium	/	7149762	0.3724	102	26/04/1966	Gayle C Jone et al 3130(F)
Dorstenia lindeniana-1	Dorstenieae	Lecanium	MO959107	4738696	0.1639	102	28/11/2002	D Alvarez 2721(MO)
Dorstenia mannii	Dorstenieae	Lomathophora	P06822773	3093559	0.0212	62	07/12/1999	Simons, E.L.A.N. & R. Westerduijn 300(P)
Dorstenia milaneziana	Dorstenieae	Lecanium	NY 95156	7146035	0.2336	102	17/03/1996	WW Thomas, A Amorin, J Jardim 11078(NY)
Dorstenia oligogyna	Dorstenieae	Nothodorstenia	P06822758	6466687	0.1244	102	31/10/1994	J.J. Wieringa 3005(P)
Dorstenia peruviana	Dorstenieae	Lecanium	MO1408784	2200476	0.2338	97	12/04/2002	A Fuentes 4353(MO)
Dorstenia petraea	Dorstenieae	Emygdioa	/	3210633	0.4091	102	16/08/1951	Grady L Webster 4073(NY)
Dorstenia picta	Dorstenieae	Lecanium	/	6315511	0.0267	94	05/03/1993	RE Gereau et al. 5189(MO)
Dorstenia poinsettiifolia	Dorstenieae	Lomathophora	P06822789	3057480	0.0324	74	08/12/1999	Simons, E.L.A.N. & R. Westerduijn 319(P)
Dorstenia psilurus var. scabra	Dorstenieae	Lomathophora	V0096384F	3595847	0.2695	79	between 1893 and 1911	G.A. Zenker s.n.
Dorstenia psilurus-1	Dorstenieae	Lomathophora	/	2712056	0.07	86	27/04/1999	Tim Flynn et al 6522(NY)
Dorstenia ramosa subsp. dolichocaula	Dorstenieae	Dorstenia	V0181401F	6955051	0.0093	84	s.d.	M.D.M. Vianna Filho 2020(F)
Dorstenia roigii	Dorstenieae	Emygdioa	/	331405	0.3523	30	07/11/1923	Ekman 17973(F)
Dorstenia soerensenii	Dorstenieae	Lomathophora	MO2506403	2189329	0.1348	92	21/12/1965	WJJO de Wilde 9392(MO)
Dorstenia tayloriana var. tayloriana	Dorstenieae	Lomathophora	/	8308220	0.2965	94	28/01/2002	MA Mwangoka & A Kalage 2673(MO)
Dorstenia tenera	Dorstenieae	Lomathophora	P06822827	3333699	0.0496	97	14/04/1990	F.J. Breteler 9984(P)
Dorstenia tenuis	Dorstenieae	Emygdioa	V0228351F	1542631	0.2187	102	14/12/1984	S.G. Tressens, E. Cabral, S. Cáceres, M. Urbani & C. Zamudio 2911(F)
Dorstenia turbinata	Dorstenieae	Xylodorstenia	MO2506406	3233705	0.04	96	14/10/2002	M Cheek 11086(MO)
Dorstenia umbricola	Dorstenieae	Lecanium	NY 196401	4586273	0.2123	84	24/02/1989	M. Alexiades, V. Pesha(NY)
Dorstenia urceolata	Dorstenieae	Lecanium	V0228354F	8823436	0.2096	102	16/10/1977	P.J.M. Maas & P. Carauta 3233(F)
Dorstenia variifolia	Dorstenieae	Lomathophora	MO2506425	1620309	0.3225	47	10/05/1987	J&J Lovett et al. 2135(MO)
Dorstenia warneckei	Dorstenieae	Kosaria	P06819719	2582228	0.0117	50	08/09/1984	D.W. Thomas 3660(P)
Dorstenia yambuyaensis	Dorstenieae	Lomathophora	P06819718	1644628	0.0422	57	22/09/1983	Mikio Kaji 24(P)
Dorstenia zanzibarica	Dorstenieae	Kosaria	MO2506423	1249345	0.1954	73	04/08/1986	J Lovett 895(MO)
Fatoua villosa	Dorstenieae			13261729	0.3891	100	10/07/2013	E. Gardner 27 (CHIC)
Helianthostylis sprucei	Dorstenieae			201836	0.3965	101		F16142
Malaisia scandens	Dorstenieae			499782	0.6465	102	25/05/2014	E. Gardner 122 (SAN)
Scyphosyce manniana	Dorstenieae		P06825005	531584	0.1792	84	13/01/1987	H.F. 1220(P)
Scyphosyce pandurata	Dorstenieae		P06824977	10995555	0.2927	102	1987	D.W. Thomas 6869(P)
Sloetia elongata	Dorstenieae		P06889539	6790711	0.3713	102	30/12/1992	P. Thomas & L.E. Teo no number(P)
Treculia acuminata	Dorstenieae		P06763325	210985	0.1889	33	21/09/1983	J.J. Floret, A.M. Louis 1351(P)
Treculia africana	Dorstenieae		/	13473575	0.38	102	26/06/2013	N. Zerega 909 (SAN)
Treculia obovoidea	Dorstenieae		P06877157	10640372	0.2793	102	04/10/2009	Cheek, M. 15081(P)
Trilepisium madagascariense	Dorstenieae		P01060143	536683	0.1389	39	16/09/2013	Z. Ranktonirina & Georges Be 197(P)
Trymatococcus oligandrus	Dorstenieae			319596	0.3793	101		W. Hahn 3649
Utsetela gabonensis	Dorstenieae		P01037829	5988593	0.2298	102	27/09/1997	F.J. Breteler 14096(P)
Ficus macrophylla	Ficeae			2126710	0.6498	101	11/07/2013	E. Gardner 30 (CHIC)
Milicia excelsa	Moreae			2721283	0.8373	98		McPherson 16087 (US)
Parartocarpus venenosus	Parartocarpeae			92533	0.2825	77		N. Zerega 874 (SAN)
Dorstenia aristeguietae	Dorstenieae	Lecanium	/	203410	0.0226	excluded by HybPiper	19/10/1966	J. Steyermark 97521
Dorstenia barteri var. varteri	Dorstenieae	Lomathophora	P01037801	1416397	0.0124	12	17/04/2004	Tchiengue, B. 1946(P)
Dorstenia brasiliensis-2	Dorstenieae	Emygdioa	V0181423F	445787	0.0451	15	05/05/1962	E.P. Heringer 8937(F)
Dorstenia choconiana	Dorstenieae	Lecanium	MO226270	2125452	0.0009	excluded by HybPiper	22/11/2000	R Rueda et al 15033(MO)
Dorstenia cuspidata var. humblotiana	Dorstenieae	Kosaria	/	1019056	0.3358	16	18/11/2001	PB Phillipson 5361(MO)
Dorstenia dinklagei	Dorstenieae	Lomathophora	P06778387	2044739	0.335	28	15/01/1987	H.F. 1228(P)
Dorstenia dorstenioides	Dorstenieae	Xylodorstenia	MO2506410	2716518	0.0073	6	11/03/1976	JJFE de Wilde 8039(MO)
Dorstenia elata	Dorstenieae	Lecanium	/	1737743	0.0474	2	13/02/1999	R. Mello-Silva et al 1563(NY)
Dorstenia ellenbeckiana	Dorstenieae	Acauloma	MO2506411	6536034	0.724	1	14/04/1974	JW Ash 2402(MO)
Dorstenia lujae	Dorstenieae	Lomathophora	P06822759	660274	0.1478	16	09/11/1988	L.J.G. van der Maesen 5407(P)
Dorstenia nummularia	Dorstenieae	Emygdioa	/	22093	0.1607	1	1945 August	R.A. Howard 6452(F)
Dorstenia prorepens	Dorstenieae	Lomathophora	P06777762	29651	0.1722	excluded by HybPiper	09/04/1984	D. Thomas 3423(P)
Dorstenia ramosa subsp. dolichocaula-1	Dorstenieae	Dorstenia	V0228346F	7151625	0.3373	3	04/12/1960	A.P. Duarte 5839(F)
Dorstenia ramosa subsp. ramosa	Dorstenieae	Dorstenia	V0228348F	614296	0.5596	7	25/12/1974	D. Sucre 6380(F)
Dorstenia scaphigera	Dorstenieae	Xylodorstenia	P06777132	93849	0.2363	0	23/02/1989	Jean Louis 13797(P)
Dorstenia schliebenii	Dorstenieae	Lomathophora	/	123855	0.3302	0	26/09/1932	HJ Schlieben 2723(F)
Dorstenia zenkeri	Dorstenieae	Lomathophora	/	304766	0.2628	6	1902 May	J Zenker(F)
Fatoua madagascariensis	Dorstenieae		P00108207	306061	0.2444	14	1970 March	P.Morat 3498(P)
